# Discovering non-additive heritability using additive GWAS summary statistics

**DOI:** 10.1101/2022.07.21.501001

**Authors:** Samuel Pattillo Smith, Gregory Darnell, Dana Udwin, Julian Stamp, Arbel Harpak, Sohini Ramachandran, Lorin Crawford

**Affiliations:** Center for Computational Molecular Biology, Brown University, Providence, RI, USA; Department of Ecology and Evolutionary Biology, Brown University, Providence, RI, USA; Department of Integrative Biology, University of Texas at Austin, Austin, TX, USA; Department of Population Health, University of Texas at Austin, Austin, TX, USA; Institute for Computational and Experimental Research in Mathematics, Brown University, Providence, RI, USA; Department of Biostatistics, Brown University, Providence, RI, USA; Data Science Institute, Brown University, Providence, RI, USA; Microsoft Research, Cambridge, MA, USA

## Abstract

LD score regression (`LDSC`) is a method to estimate narrow-sense heritability from genome-wide association study (GWAS) summary statistics alone, making it a fast and popular approach. In this work, we present interaction-LD score (`i-LDSC`) regression: an extension of the original `LDSC` framework that accounts for interactions between genetic variants. By studying a wide range of generative models in simulations, and by re-analyzing 25 well-studied quantitative phenotypes from 349,468 individuals in the UK Biobank and up to 159,095 individuals in BioBank Japan, we show that the inclusion of a *cis*-interaction score (i.e., interactions between a focal variant and proximal variants) recovers genetic variance that is not captured by `LDSC`. For each of the 25 traits analyzed in the UK Biobank and BioBank Japan, `i-LDSC` detects additional variation contributed by genetic interactions. The `i-LDSC` software and its application to these biobanks represent a step towards resolving further genetic contributions of sources of non-additive genetic effects to complex trait variation.
