## Supplemental File 5 for "Discovering non-additive heritability using additive GWAS summary statistics"

### Sheet: Sheet1
Trait Name or Code	Sample Size	Total SNPs	Citation
Basophil count	62076	5653566	[61]
BMI	158284	5653566	[61]
CRP	75391	5608701	[61]
Total cholestrol	128305	5608701	[61]
DBP	136615	5653566	[61]
EGFR	143658	5608701	[61]
Eosinophil count	62076	5653566	[61]
MCV	108526	5653566	[61]
MCH	108054	5653566	[61]
MCHC	108738	5653566	[61]
Lymphocyte count	62076	5653566	[61]
LDL	72866	5608701	[61]
Monocyte count	62076	5653566	[61]
Neutrophil count	62076	5653566	[61]
Platelet count	108208	5653566	[61]
HBA1C	75391	5608701	[61]
HDL	70657	5608701	[61]
Height	159095	6296332	[63]
Hemoglobin	108769	5653566	[61]
Hematocrit	108757	5653566	[61]
RBC	108794	5653566	[61]
SBP	136597	5653566	[61]
Triglyceride	105597	5608701	[61]
Urate	109029	5608701	[61]
WBC	107694	5653566	[61]
