## Supplemental File 4 for "Discovering non-additive heritability using additive GWAS summary statistics"

### Sheet: Sheet1
Trait Name or Code	α (alpha)
Basophil count	-0.13
BMI*	-0.24
CRP	-0.39
Total cholestrol	-0.11
DBP*	-0.39
EGFR	-0.25
Eosinophil count*	-0.4
MCV*	-0.39
MCH*	-0.42
MCHC*	-0.42
Lymphocyte count*	-0.52
LDL	-0.2
Monocyte count*	-0.19
Neutrophil count	-0.09
Platelet count*	-0.19
HBA1C	-0.37
HDL	-0.41
Height*	-0.45
Hemoglobin	-0.37
Hematocrit	-0.37
RBC*	-0.39
SBP*	-0.38
Triglyceride	-0.07
Urate	-0.45
WBC*	-0.25
