## Supplemental File 3 for "Discovering non-additive heritability using additive GWAS summary statistics"

### Sheet: Sheet1
Trait Name	Code
Body mass index	BMI
High density lipoprotein	HDL
Low density lipoprotein	LDL
Hemoglobin A1c	HBA1C
Estimated glomerular filtration rate	EGFR
C-reactive protein	CRP
Systolic blood pressure	SBP
Diastolic blood pressure	DBP
Platelet count	PLC
Mean corpuscular hemoglobin concentration	MCHC
Mean corpuscular hemoglobin	MCH
Mean corpuscular volume	MCV
Red blood cell count	RBC
White blood cell count	WBC
