## Supplemental File 2 for "Discovering non-additive heritability using additive GWAS summary statistics"

### Sheet: Sheet1
Estimated Phenotypic Variance Explained (PVE)
Parameter ρ	LDSC	i-LDSC (+/- 5 SNPs)	i-LDSC (+/- 10 SNPs)	i-LDSC (+/- 25 SNPs)	i-LDSC (+/- 50 SNPs)	i-LDSC (Average)
0.2	0.368 (0.002)	0.862 (0.007)	0.683 (0.006)	0.530 (0.004)	0.473 (0.004)	0.637 (0.008)
0.4	0.420 (0.002)	0.780 (0.006)	0.649 (0.005)	0.537 (0.004)	0.500 (0.004)	0.616 (0.006)
0.6	0.478 (0.002)	0.700 (0.006)	0.616 (0.005)	0.546 (0.004)	0.520 (0.004)	0.595 (0.004)
0.8	0.540 (0.002)	0.650 (0.006)	0.608 (0.005)	0.574 (0.004)	0.561 (0.004)	0.599 (0.003)
Mean Absolute Error (MAE)
Parameter ρ	LDSC	i-LDSC (+/- 5 SNPs)	i-LDSC (+/- 10 SNPs)	i-LDSC (+/- 25 SNPs)	i-LDSC (+/- 50 SNPs)	i-LDSC (Average)
0.2	0.232 (0.002)	0.262 (0.007)	0.083 (0.006)	0.070 (0.004)	0.127 (0.004)	0.037 (0.008)
0.4	0.180 (0.002)	0.180 (0.007)	0.049 (0.005)	0.063 (0.004)	0.104 (0.004)	0.016 (0.006)
0.6	0.124 (0.002)	0.100 (0.006)	0.016 (0.005)	0.054 (0.004)	0.080 (0.004)	0.005 (0.004)
0.8	0.061 (0.002)	0.050 (0.006)	0.009 (0.005)	0.026 (0.004)	0.039 (0.004)	0.001 (0.003)
